# The N-terminus of varicella-zoster virus glycoprotein B has a functional role in fusion

**DOI:** 10.1101/2020.09.08.269191

**Authors:** Stefan L. Oliver, Yi Xing, Dong-Hua Chen, Soung Hun Roh, Grigore D. Pintilie, David A. Bushnell, Marvin H. Sommer, Edward Yang, Andrea Carfi, Wah Chiu, Ann M. Arvin

## Abstract

Varicella-zoster virus (VZV) is a medically important alphaherpesvirus that induces fusion of the virion envelope and the cell membrane during entry, and between cells to form polykaryocytes within infected tissues during pathogenesis. All members of the *Herpesviridae*, including VZV, have a conserved core fusion complex composed of glycoproteins, gB, gH and gL. The ectodomain of the primary fusogen, gB, has five domains, DI-V, of which DI contains the fusion loops needed for fusion function. We recently demonstrated that DIV is critical for fusion initiation, which was revealed by a 2.8Å structure of a VZV neutralizing mAb, 93k, bound to gB and mutagenesis of the gB-93k interface. To further assess the mechanism of mAb 93k neutralization, the binding site of a non-neutralizing mAb to gB, SG2, was compared to mAb 93k using single particle cryogenic electron microscopy (cryo-EM). The gB-SG2 interface partially overlapped with that of gB-93k but, unlike mAb 93k, mAb SG2 did not interact with the gB N-terminus, suggesting a potential role for the gB N-terminus in membrane fusion. The gB ectodomain structure in the absence of antibody was defined at near atomic resolution by single particle cryo-EM (3.9Å) of native full-length gB purified from infected cells and by X-ray crystallography (2.4Å) of the transiently expressed ectodomain. Both structures revealed that the VZV gB N-terminus (aa72-114) was flexible based on the absence of visible structures in the cryo-EM or X-ray crystallography data but the presence of gB N-terminal peptides were confirmed by mass spectrometry. Notably, N-terminal residues ^109^KSQD^112^ were predicted to form a small α-helix and alanine substitution of these residues abolished cell-cell fusion in a virus-free assay. Importantly, transferring the ^109^AAAA^112^ mutation into the VZV genome significantly impaired viral propagation. These data establish a functional role for the gB N-terminus in membrane fusion broadly relevant to the *Herpesviridae*.

**Author Summary:** Herpesviruses are ubiquitous infectious agents of medical and economic importance, including varicella-zoster virus (VZV), which causes chicken pox and shingles. A unifying theme of herpesviruses is their mechanism of entry into host cells, membrane fusion, via a core complex of virally expressed envelope glycoproteins gB, gH and gL. Of these, the primary fusogen, gB, is activated by the heterodimer gH-gL through an unknown mechanism and enables the virus envelope to merge with cell membranes to release the DNA containing capsid into the cytoplasm to initiate infection. By using a human antibody that neutralizes VZV we have recently demonstrated that the initiation of membrane fusion is associated with the crown region of gB. Here, we use cryogenic electron microscopy to compare the structure of this human neutralizing antibody, 93k, to a non-neutralizing antibody SG2. Surprisingly, both antibodies bind to the crown of gB with considerable overlap of their footprints on gB with one important exception, SG2 does not bind to a flexible region in the gB N-terminus. Mutations incorporated into this flexible region disrupts gB mediated membrane fusion and significantly impairs VZV propagation, identifying an Achilles heel in viral replication.
