## Supplementary material for "The N-terminus of varicella-zoster virus glycoprotein B has a functional role in fusion": S2 Spreadsheet

### Sheet: Fig. 10B
	Mean	SEM	n=	Mean	SEM	n=	Mean	SEM	n=	Mean	SEM	n=	Mean	SEM	n=
	SG2-Total	SG2-Total	SG2-Total	SG2-Surface	SG2-Surface	SG2-Surface	93k-Total	93k-Total	93k-Total	93k-Surface	93k-Surface	93k-Surface	Fusion	Fusion	Fusion
Control	1.8	0.129099	6	2.66667	0.0760117	6	1.05	0.0288675	4	1.125	0.0478714	4	0.8525	0.0962641	20
WT	100.417	4.04231	6	100.117	2.24	6	100.013	0.50087	8	100.025	0.905095	8	99.9994	2.24075	32
K109A	98.2	3.1209	4	93.8	1.66883	4	100.5	0.544671	4	101.4	1.04483	4	41.9992	0.909787	24
K109R	96.13	2.40712	4	89.995	2.13341	4	96.1075	1.62957	4	90.0875	4.3843	4	91.8063	3.49098	32
S110A	95.3	6.46491	4	87.775	7.35305	4	97.275	0.70637	4	94.275	1.84091	4	58.2758	1.58787	24
Q111A	102.25	3.29811	4	94.25	5.62887	4	96.15	0.810864	4	92.525	2.61992	4	5.89417	0.461683	24
D112A	102.725	3.9664	4	100.825	1.87456	4	105.875	2.33715	4	106.75	2.41022	4	5.02458	0.341134	24
109AAAA112	83.6	2.82813	4	83.725	2.548	4	97.675	1.38647	4	99.675	1.51898	4	2.21833	0.156003	24
Two-way ANOVA	Ordinary
Alpha	0.05
Source of Variation	% of total variation	P value	P value summary	Significant?
Interaction	21.48	<0.0001	****	Yes
Row Factor	30.09	<0.0001	****	Yes
Column Factor	27.33	<0.0001	****	Yes
ANOVA table	SS (Type III)	DF	MS	F (DFn, DFd)	P value
Interaction	139306	28	4975	F (28, 308) = 67.32	P<0.0001
Row Factor	195202	7	27886	F (7, 308) = 377.3	P<0.0001
Column Factor	177262	4	44315	F (4, 308) = 599.7	P<0.0001
Residual	22762	308	73.9
Data summary
Number of columns (Column Factor)	5
Number of rows (Row Factor)	8
Number of values	348
Two-way ANOVA
Number of families	5
Number of comparisons per family	28
Alpha	0.05
Tukey's multiple comparisons test	Predicted (LS) mean diff.	95.00% CI of diff.	Significant?	Summary	Adjusted P Value
SG2-Total
Control vs. WT	-98.62	-113.8 to -83.47	Yes	****	<0.0001
Control vs. K109A	-96.4	-113.3 to -79.46	Yes	****	<0.0001
Control vs. K109R	-94.33	-111.3 to -77.39	Yes	****	<0.0001
Control vs. S110A	-93.5	-110.4 to -76.56	Yes	****	<0.0001
Control vs. Q111A	-100.5	-117.4 to -83.51	Yes	****	<0.0001
Control vs. D112A	-100.9	-117.9 to -83.99	Yes	****	<0.0001
Control vs. 109AAAA112	-81.8	-98.74 to -64.86	Yes	****	<0.0001
WT vs. K109A	2.217	-14.72 to 19.15	No	ns	>0.9999
WT vs. K109R	4.287	-12.65 to 21.22	No	ns	0.9944
WT vs. S110A	5.117	-11.82 to 22.05	No	ns	0.9838
WT vs. Q111A	-1.833	-18.77 to 15.10	No	ns	>0.9999
WT vs. D112A	-2.308	-19.24 to 14.63	No	ns	0.9999
WT vs. 109AAAA112	16.82	-0.1185 to 33.75	No	ns	0.0531
K109A vs. K109R	2.07	-16.48 to 20.62	No	ns	>0.9999
K109A vs. S110A	2.9	-15.65 to 21.45	No	ns	0.9997
K109A vs. Q111A	-4.05	-22.60 to 14.50	No	ns	0.9978
K109A vs. D112A	-4.525	-23.08 to 14.03	No	ns	0.9955
K109A vs. 109AAAA112	14.6	-3.952 to 33.15	No	ns	0.2441
K109R vs. S110A	0.83	-17.72 to 19.38	No	ns	>0.9999
K109R vs. Q111A	-6.12	-24.67 to 12.43	No	ns	0.9732
K109R vs. D112A	-6.595	-25.15 to 11.96	No	ns	0.9596
K109R vs. 109AAAA112	12.53	-6.022 to 31.08	No	ns	0.4425
S110A vs. Q111A	-6.95	-25.50 to 11.60	No	ns	0.9466
S110A vs. D112A	-7.425	-25.98 to 11.13	No	ns	0.9251
S110A vs. 109AAAA112	11.7	-6.852 to 30.25	No	ns	0.5349
Q111A vs. D112A	-0.475	-19.03 to 18.08	No	ns	>0.9999
Q111A vs. 109AAAA112	18.65	0.09840 to 37.20	Yes	*	0.0477
D112A vs. 109AAAA112	19.12	0.5734 to 37.68	Yes	*	0.038
SG2-Surface
Control vs. WT	-97.45	-112.6 to -82.30	Yes	****	<0.0001
Control vs. K109A	-91.13	-108.1 to -74.20	Yes	****	<0.0001
Control vs. K109R	-87.33	-104.3 to -70.39	Yes	****	<0.0001
Control vs. S110A	-85.11	-102.0 to -68.17	Yes	****	<0.0001
Control vs. Q111A	-91.58	-108.5 to -74.65	Yes	****	<0.0001
Control vs. D112A	-98.16	-115.1 to -81.22	Yes	****	<0.0001
Control vs. 109AAAA112	-81.06	-97.99 to -64.12	Yes	****	<0.0001
WT vs. K109A	6.317	-10.62 to 23.25	No	ns	0.9478
WT vs. K109R	10.12	-6.814 to 27.06	No	ns	0.6042
WT vs. S110A	12.34	-4.594 to 29.28	No	ns	0.3402
WT vs. Q111A	5.867	-11.07 to 22.80	No	ns	0.9649
WT vs. D112A	-0.7083	-17.64 to 16.23	No	ns	>0.9999
WT vs. 109AAAA112	16.39	-0.5435 to 33.33	No	ns	0.0658
K109A vs. K109R	3.805	-14.75 to 22.36	No	ns	0.9985
K109A vs. S110A	6.025	-12.53 to 24.58	No	ns	0.9755
K109A vs. Q111A	-0.45	-19.00 to 18.10	No	ns	>0.9999
K109A vs. D112A	-7.025	-25.58 to 11.53	No	ns	0.9436
K109A vs. 109AAAA112	10.08	-8.477 to 28.63	No	ns	0.7146
K109R vs. S110A	2.22	-16.33 to 20.77	No	ns	>0.9999
K109R vs. Q111A	-4.255	-22.81 to 14.30	No	ns	0.997
K109R vs. D112A	-10.83	-29.38 to 7.722	No	ns	0.633
K109R vs. 109AAAA112	6.27	-12.28 to 24.82	No	ns	0.9693
S110A vs. Q111A	-6.475	-25.03 to 12.08	No	ns	0.9634
S110A vs. D112A	-13.05	-31.60 to 5.502	No	ns	0.3874
S110A vs. 109AAAA112	4.05	-14.50 to 22.60	No	ns	0.9978
Q111A vs. D112A	-6.575	-25.13 to 11.98	No	ns	0.9603
Q111A vs. 109AAAA112	10.53	-8.027 to 29.08	No	ns	0.6666
D112A vs. 109AAAA112	17.1	-1.452 to 35.65	No	ns	0.0955
93k-Total
Control vs. WT	-98.96	-115.0 to -82.90	Yes	****	<0.0001
Control vs. K109A	-99.45	-118.0 to -80.90	Yes	****	<0.0001
Control vs. K109R	-95.06	-113.6 to -76.51	Yes	****	<0.0001
Control vs. S110A	-96.22	-114.8 to -77.67	Yes	****	<0.0001
Control vs. Q111A	-95.1	-113.7 to -76.55	Yes	****	<0.0001
Control vs. D112A	-104.8	-123.4 to -86.27	Yes	****	<0.0001
Control vs. 109AAAA112	-96.63	-115.2 to -78.07	Yes	****	<0.0001
WT vs. K109A	-0.4875	-16.55 to 15.58	No	ns	>0.9999
WT vs. K109R	3.905	-12.16 to 19.97	No	ns	0.9956
WT vs. S110A	2.737	-13.33 to 18.80	No	ns	0.9996
WT vs. Q111A	3.862	-12.20 to 19.93	No	ns	0.9959
WT vs. D112A	-5.863	-21.93 to 10.20	No	ns	0.9535
WT vs. 109AAAA112	2.337	-13.73 to 18.40	No	ns	0.9998
K109A vs. K109R	4.393	-14.16 to 22.94	No	ns	0.9963
K109A vs. S110A	3.225	-15.33 to 21.78	No	ns	0.9995
K109A vs. Q111A	4.35	-14.20 to 22.90	No	ns	0.9965
K109A vs. D112A	-5.375	-23.93 to 13.18	No	ns	0.9873
K109A vs. 109AAAA112	2.825	-15.73 to 21.38	No	ns	0.9998
K109R vs. S110A	-1.168	-19.72 to 17.38	No	ns	>0.9999
K109R vs. Q111A	-0.0425	-18.59 to 18.51	No	ns	>0.9999
K109R vs. D112A	-9.768	-28.32 to 8.784	No	ns	0.746
K109R vs. 109AAAA112	-1.568	-20.12 to 16.98	No	ns	>0.9999
S110A vs. Q111A	1.125	-17.43 to 19.68	No	ns	>0.9999
S110A vs. D112A	-8.6	-27.15 to 9.952	No	ns	0.85
S110A vs. 109AAAA112	-0.4	-18.95 to 18.15	No	ns	>0.9999
Q111A vs. D112A	-9.725	-28.28 to 8.827	No	ns	0.7502
Q111A vs. 109AAAA112	-1.525	-20.08 to 17.03	No	ns	>0.9999
D112A vs. 109AAAA112	8.2	-10.35 to 26.75	No	ns	0.8791
93k-Surface
Control vs. WT	-98.9	-115.0 to -82.83	Yes	****	<0.0001
Control vs. K109A	-100.3	-118.8 to -81.72	Yes	****	<0.0001
Control vs. K109R	-88.96	-107.5 to -70.41	Yes	****	<0.0001
Control vs. S110A	-93.15	-111.7 to -74.60	Yes	****	<0.0001
Control vs. Q111A	-91.4	-110.0 to -72.85	Yes	****	<0.0001
Control vs. D112A	-105.6	-124.2 to -87.07	Yes	****	<0.0001
Control vs. 109AAAA112	-98.55	-117.1 to -80.00	Yes	****	<0.0001
WT vs. K109A	-1.375	-17.44 to 14.69	No	ns	>0.9999
WT vs. K109R	9.937	-6.129 to 26.00	No	ns	0.5604
WT vs. S110A	5.75	-10.32 to 21.82	No	ns	0.9581
WT vs. Q111A	7.5	-8.566 to 23.57	No	ns	0.8453
WT vs. D112A	-6.725	-22.79 to 9.341	No	ns	0.9066
WT vs. 109AAAA112	0.35	-15.72 to 16.42	No	ns	>0.9999
K109A vs. K109R	11.31	-7.239 to 29.86	No	ns	0.5788
K109A vs. S110A	7.125	-11.43 to 25.68	No	ns	0.9393
K109A vs. Q111A	8.875	-9.677 to 27.43	No	ns	0.8279
K109A vs. D112A	-5.35	-23.90 to 13.20	No	ns	0.9876
K109A vs. 109AAAA112	1.725	-16.83 to 20.28	No	ns	>0.9999
K109R vs. S110A	-4.187	-22.74 to 14.36	No	ns	0.9972
K109R vs. Q111A	-2.437	-20.99 to 16.11	No	ns	>0.9999
K109R vs. D112A	-16.66	-35.21 to 1.889	No	ns	0.1144
K109R vs. 109AAAA112	-9.587	-28.14 to 8.964	No	ns	0.7637
S110A vs. Q111A	1.75	-16.80 to 20.30	No	ns	>0.9999
S110A vs. D112A	-12.48	-31.03 to 6.077	No	ns	0.4485
S110A vs. 109AAAA112	-5.4	-23.95 to 13.15	No	ns	0.987
Q111A vs. D112A	-14.23	-32.78 to 4.327	No	ns	0.2754
Q111A vs. 109AAAA112	-7.15	-25.70 to 11.40	No	ns	0.9382
D112A vs. 109AAAA112	7.075	-11.48 to 25.63	No	ns	0.9414
Fusion
Control vs. WT	-99.15	-106.6 to -91.67	Yes	****	<0.0001
Control vs. K109A	-41.15	-49.09 to -33.20	Yes	****	<0.0001
Control vs. K109R	-90.95	-98.43 to -83.48	Yes	****	<0.0001
Control vs. S110A	-57.42	-65.37 to -49.48	Yes	****	<0.0001
Control vs. Q111A	-5.042	-12.98 to 2.902	No	ns	0.5265
Control vs. D112A	-4.172	-12.12 to 3.771	No	ns	0.7483
Control vs. 109AAAA112	-1.366	-9.309 to 6.577	No	ns	0.9995
WT vs. K109A	58	50.92 to 65.08	Yes	****	<0.0001
WT vs. K109R	8.193	1.634 to 14.75	Yes	**	0.0041
WT vs. S110A	41.72	34.64 to 48.81	Yes	****	<0.0001
WT vs. Q111A	94.11	87.02 to 101.2	Yes	****	<0.0001
WT vs. D112A	94.97	87.89 to 102.1	Yes	****	<0.0001
WT vs. 109AAAA112	97.78	90.70 to 104.9	Yes	****	<0.0001
K109A vs. K109R	-49.81	-56.89 to -42.72	Yes	****	<0.0001
K109A vs. S110A	-16.28	-23.85 to -8.703	Yes	****	<0.0001
K109A vs. Q111A	36.11	28.53 to 43.68	Yes	****	<0.0001
K109A vs. D112A	36.97	29.40 to 44.55	Yes	****	<0.0001
K109A vs. 109AAAA112	39.78	32.21 to 47.35	Yes	****	<0.0001
K109R vs. S110A	33.53	26.45 to 40.61	Yes	****	<0.0001
K109R vs. Q111A	85.91	78.83 to 93.00	Yes	****	<0.0001
K109R vs. D112A	86.78	79.70 to 93.87	Yes	****	<0.0001
K109R vs. 109AAAA112	89.59	82.50 to 96.67	Yes	****	<0.0001
S110A vs. Q111A	52.38	44.81 to 59.96	Yes	****	<0.0001
S110A vs. D112A	53.25	45.68 to 60.82	Yes	****	<0.0001
S110A vs. 109AAAA112	56.06	48.48 to 63.63	Yes	****	<0.0001
Q111A vs. D112A	0.8696	-6.704 to 8.443	No	ns	>0.9999
Q111A vs. 109AAAA112	3.676	-3.898 to 11.25	No	ns	0.817
D112A vs. 109AAAA112	2.806	-4.767 to 10.38	No	ns	0.9496
Test details	Predicted (LS) mean 1	Predicted (LS) mean 2	Predicted (LS) mean diff.	SE of diff.	N1	N2	q	DF
SG2-Total
Control vs. WT	1.8	100.4	-98.62	4.963	6	6	28.1	308
Control vs. K109A	1.8	98.2	-96.4	5.549	6	4	24.57	308
Control vs. K109R	1.8	96.13	-94.33	5.549	6	4	24.04	308
Control vs. S110A	1.8	95.3	-93.5	5.549	6	4	23.83	308
Control vs. Q111A	1.8	102.3	-100.5	5.549	6	4	25.6	308
Control vs. D112A	1.8	102.7	-100.9	5.549	6	4	25.72	308
Control vs. 109AAAA112	1.8	83.6	-81.8	5.549	6	4	20.85	308
WT vs. K109A	100.4	98.2	2.217	5.549	6	4	0.5649	308
WT vs. K109R	100.4	96.13	4.287	5.549	6	4	1.092	308
WT vs. S110A	100.4	95.3	5.117	5.549	6	4	1.304	308
WT vs. Q111A	100.4	102.3	-1.833	5.549	6	4	0.4672	308
WT vs. D112A	100.4	102.7	-2.308	5.549	6	4	0.5883	308
WT vs. 109AAAA112	100.4	83.6	16.82	5.549	6	4	4.286	308
K109A vs. K109R	98.2	96.13	2.07	6.079	4	4	0.4816	308
K109A vs. S110A	98.2	95.3	2.9	6.079	4	4	0.6747	308
K109A vs. Q111A	98.2	102.3	-4.05	6.079	4	4	0.9422	308
K109A vs. D112A	98.2	102.7	-4.525	6.079	4	4	1.053	308
K109A vs. 109AAAA112	98.2	83.6	14.6	6.079	4	4	3.397	308
K109R vs. S110A	96.13	95.3	0.83	6.079	4	4	0.1931	308
K109R vs. Q111A	96.13	102.3	-6.12	6.079	4	4	1.424	308
K109R vs. D112A	96.13	102.7	-6.595	6.079	4	4	1.534	308
K109R vs. 109AAAA112	96.13	83.6	12.53	6.079	4	4	2.915	308
S110A vs. Q111A	95.3	102.3	-6.95	6.079	4	4	1.617	308
S110A vs. D112A	95.3	102.7	-7.425	6.079	4	4	1.727	308
S110A vs. 109AAAA112	95.3	83.6	11.7	6.079	4	4	2.722	308
Q111A vs. D112A	102.3	102.7	-0.475	6.079	4	4	0.1105	308
Q111A vs. 109AAAA112	102.3	83.6	18.65	6.079	4	4	4.339	308
D112A vs. 109AAAA112	102.7	83.6	19.12	6.079	4	4	4.449	308
SG2-Surface
Control vs. WT	2.667	100.1	-97.45	4.963	6	6	27.77	308
Control vs. K109A	2.667	93.8	-91.13	5.549	6	4	23.23	308
Control vs. K109R	2.667	89.99	-87.33	5.549	6	4	22.26	308
Control vs. S110A	2.667	87.78	-85.11	5.549	6	4	21.69	308
Control vs. Q111A	2.667	94.25	-91.58	5.549	6	4	23.34	308
Control vs. D112A	2.667	100.8	-98.16	5.549	6	4	25.02	308
Control vs. 109AAAA112	2.667	83.73	-81.06	5.549	6	4	20.66	308
WT vs. K109A	100.1	93.8	6.317	5.549	6	4	1.61	308
WT vs. K109R	100.1	89.99	10.12	5.549	6	4	2.58	308
WT vs. S110A	100.1	87.78	12.34	5.549	6	4	3.145	308
WT vs. Q111A	100.1	94.25	5.867	5.549	6	4	1.495	308
WT vs. D112A	100.1	100.8	-0.7083	5.549	6	4	0.1805	308
WT vs. 109AAAA112	100.1	83.73	16.39	5.549	6	4	4.178	308
K109A vs. K109R	93.8	89.99	3.805	6.079	4	4	0.8852	308
K109A vs. S110A	93.8	87.78	6.025	6.079	4	4	1.402	308
K109A vs. Q111A	93.8	94.25	-0.45	6.079	4	4	0.1047	308
K109A vs. D112A	93.8	100.8	-7.025	6.079	4	4	1.634	308
K109A vs. 109AAAA112	93.8	83.73	10.08	6.079	4	4	2.344	308
K109R vs. S110A	89.99	87.78	2.22	6.079	4	4	0.5165	308
K109R vs. Q111A	89.99	94.25	-4.255	6.079	4	4	0.9899	308
K109R vs. D112A	89.99	100.8	-10.83	6.079	4	4	2.52	308
K109R vs. 109AAAA112	89.99	83.73	6.27	6.079	4	4	1.459	308
S110A vs. Q111A	87.78	94.25	-6.475	6.079	4	4	1.506	308
S110A vs. D112A	87.78	100.8	-13.05	6.079	4	4	3.036	308
S110A vs. 109AAAA112	87.78	83.73	4.05	6.079	4	4	0.9422	308
Q111A vs. D112A	94.25	100.8	-6.575	6.079	4	4	1.53	308
Q111A vs. 109AAAA112	94.25	83.73	10.53	6.079	4	4	2.449	308
D112A vs. 109AAAA112	100.8	83.73	17.1	6.079	4	4	3.978	308
93k-Total
Control vs. WT	1.05	100	-98.96	5.264	4	8	26.59	308
Control vs. K109A	1.05	100.5	-99.45	6.079	4	4	23.14	308
Control vs. K109R	1.05	96.11	-95.06	6.079	4	4	22.12	308
Control vs. S110A	1.05	97.28	-96.22	6.079	4	4	22.39	308
Control vs. Q111A	1.05	96.15	-95.1	6.079	4	4	22.13	308
Control vs. D112A	1.05	105.9	-104.8	6.079	4	4	24.39	308
Control vs. 109AAAA112	1.05	97.68	-96.63	6.079	4	4	22.48	308
WT vs. K109A	100	100.5	-0.4875	5.264	8	4	0.131	308
WT vs. K109R	100	96.11	3.905	5.264	8	4	1.049	308
WT vs. S110A	100	97.28	2.737	5.264	8	4	0.7354	308
WT vs. Q111A	100	96.15	3.862	5.264	8	4	1.038	308
WT vs. D112A	100	105.9	-5.863	5.264	8	4	1.575	308
WT vs. 109AAAA112	100	97.68	2.337	5.264	8	4	0.6279	308
K109A vs. K109R	100.5	96.11	4.393	6.079	4	4	1.022	308
K109A vs. S110A	100.5	97.28	3.225	6.079	4	4	0.7503	308
K109A vs. Q111A	100.5	96.15	4.35	6.079	4	4	1.012	308
K109A vs. D112A	100.5	105.9	-5.375	6.079	4	4	1.25	308
K109A vs. 109AAAA112	100.5	97.68	2.825	6.079	4	4	0.6572	308
K109R vs. S110A	96.11	97.28	-1.168	6.079	4	4	0.2716	308
K109R vs. Q111A	96.11	96.15	-0.0425	6.079	4	4	0.009888	308
K109R vs. D112A	96.11	105.9	-9.768	6.079	4	4	2.272	308
K109R vs. 109AAAA112	96.11	97.68	-1.568	6.079	4	4	0.3647	308
S110A vs. Q111A	97.28	96.15	1.125	6.079	4	4	0.2617	308
S110A vs. D112A	97.28	105.9	-8.6	6.079	4	4	2.001	308
S110A vs. 109AAAA112	97.28	97.68	-0.4	6.079	4	4	0.09306	308
Q111A vs. D112A	96.15	105.9	-9.725	6.079	4	4	2.263	308
Q111A vs. 109AAAA112	96.15	97.68	-1.525	6.079	4	4	0.3548	308
D112A vs. 109AAAA112	105.9	97.68	8.2	6.079	4	4	1.908	308
93k-Surface
Control vs. WT	1.125	100	-98.9	5.264	4	8	26.57	308
Control vs. K109A	1.125	101.4	-100.3	6.079	4	4	23.33	308
Control vs. K109R	1.125	90.09	-88.96	6.079	4	4	20.7	308
Control vs. S110A	1.125	94.28	-93.15	6.079	4	4	21.67	308
Control vs. Q111A	1.125	92.53	-91.4	6.079	4	4	21.26	308
Control vs. D112A	1.125	106.8	-105.6	6.079	4	4	24.57	308
Control vs. 109AAAA112	1.125	99.68	-98.55	6.079	4	4	22.93	308
WT vs. K109A	100	101.4	-1.375	5.264	8	4	0.3694	308
WT vs. K109R	100	90.09	9.937	5.264	8	4	2.67	308
WT vs. S110A	100	94.28	5.75	5.264	8	4	1.545	308
WT vs. Q111A	100	92.53	7.5	5.264	8	4	2.015	308
WT vs. D112A	100	106.8	-6.725	5.264	8	4	1.807	308
WT vs. 109AAAA112	100	99.68	0.35	5.264	8	4	0.09402	308
K109A vs. K109R	101.4	90.09	11.31	6.079	4	4	2.632	308
K109A vs. S110A	101.4	94.28	7.125	6.079	4	4	1.658	308
K109A vs. Q111A	101.4	92.53	8.875	6.079	4	4	2.065	308
K109A vs. D112A	101.4	106.8	-5.35	6.079	4	4	1.245	308
K109A vs. 109AAAA112	101.4	99.68	1.725	6.079	4	4	0.4013	308
K109R vs. S110A	90.09	94.28	-4.187	6.079	4	4	0.9742	308
K109R vs. Q111A	90.09	92.53	-2.437	6.079	4	4	0.5671	308
K109R vs. D112A	90.09	106.8	-16.66	6.079	4	4	3.877	308
K109R vs. 109AAAA112	90.09	99.68	-9.587	6.079	4	4	2.231	308
S110A vs. Q111A	94.28	92.53	1.75	6.079	4	4	0.4071	308
S110A vs. D112A	94.28	106.8	-12.48	6.079	4	4	2.902	308
S110A vs. 109AAAA112	94.28	99.68	-5.4	6.079	4	4	1.256	308
Q111A vs. D112A	92.53	106.8	-14.23	6.079	4	4	3.309	308
Q111A vs. 109AAAA112	92.53	99.68	-7.15	6.079	4	4	1.663	308
D112A vs. 109AAAA112	106.8	99.68	7.075	6.079	4	4	1.646	308
Fusion
Control vs. WT	0.8525	100	-99.15	2.45	20	32	57.22	308
Control vs. K109A	0.8525	42	-41.15	2.603	20	24	22.36	308
Control vs. K109R	0.8525	91.81	-90.95	2.45	20	32	52.49	308
Control vs. S110A	0.8525	58.28	-57.42	2.603	20	24	31.2	308
Control vs. Q111A	0.8525	5.894	-5.042	2.603	20	24	2.739	308
Control vs. D112A	0.8525	5.025	-4.172	2.603	20	24	2.267	308
Control vs. 109AAAA112	0.8525	2.218	-1.366	2.603	20	24	0.7421	308
WT vs. K109A	100	42	58	2.321	32	24	35.33	308
WT vs. K109R	100	91.81	8.193	2.149	32	32	5.391	308
WT vs. S110A	100	58.28	41.72	2.321	32	24	25.42	308
WT vs. Q111A	100	5.894	94.11	2.321	32	24	57.33	308
WT vs. D112A	100	5.025	94.97	2.321	32	24	57.86	308
WT vs. 109AAAA112	100	2.218	97.78	2.321	32	24	59.57	308
K109A vs. K109R	42	91.81	-49.81	2.321	24	32	30.34	308
K109A vs. S110A	42	58.28	-16.28	2.482	24	24	9.276	308
K109A vs. Q111A	42	5.894	36.11	2.482	24	24	20.58	308
K109A vs. D112A	42	5.025	36.97	2.482	24	24	21.07	308
K109A vs. 109AAAA112	42	2.218	39.78	2.482	24	24	22.67	308
K109R vs. S110A	91.81	58.28	33.53	2.321	32	24	20.43	308
K109R vs. Q111A	91.81	5.894	85.91	2.321	32	24	52.34	308
K109R vs. D112A	91.81	5.025	86.78	2.321	32	24	52.87	308
K109R vs. 109AAAA112	91.81	2.218	89.59	2.321	32	24	54.58	308
S110A vs. Q111A	58.28	5.894	52.38	2.482	24	24	29.85	308
S110A vs. D112A	58.28	5.025	53.25	2.482	24	24	30.35	308
S110A vs. 109AAAA112	58.28	2.218	56.06	2.482	24	24	31.95	308
Q111A vs. D112A	5.894	5.025	0.8696	2.482	24	24	0.4956	308
Q111A vs. 109AAAA112	5.894	2.218	3.676	2.482	24	24	2.095	308
D112A vs. 109AAAA112	5.025	2.218	2.806	2.482	24	24	1.599	308

### Sheet: Fig. 10D
	WT	S110A	Q111A	D112A	109AAAA112
Number of values	40	40	40	40	40
Minimum	55	56	20.1	30	5.7
Maximum	147.7	184.3	204.6	212.9	40.1
Range	92.7	128.3	184.5	182.9	34.4
Mean	100	108.4	104.6	99.34	19.04
Std. Deviation	22.5	31.38	32.8	37.9	8.135
Std. Error of Mean	3.557	4.961	5.186	5.992	1.286
Coefficient of variation	0.225	0.2894	0.3136	0.3815	0.4273
Geometric mean	97.47	103.8	98.45	92.12	17.32
Geometric SD factor	1.262	1.355	1.472	1.501	1.577
ANOVA
Data sets analyzed	A-E
ANOVA summary
F	70.12
P value	<0.0001
P value summary	****
Significant diff. among means (P < 0.05)?	Yes
R squared	0.5899
Brown-Forsythe test
F (DFn, DFd)	11.34 (4, 195)
P value	<0.0001
P value summary	****
Are SDs significantly different (P < 0.05)?	Yes
Bartlett's test
Bartlett's statistic (corrected)	75.14
P value	<0.0001
P value summary	****
Are SDs significantly different (P < 0.05)?	Yes
ANOVA table	SS	DF	MS	F (DFn, DFd)	P value
Treatment (between columns)	228248	4	57062	F (4, 195) = 70.12	P<0.0001
Residual (within columns)	158684	195	813.8
Total	386932	199
Data summary
Number of treatments (columns)	5
Number of values (total)	200
Number of families	1
Number of comparisons per family	10
Alpha	0.05
Tukey's multiple comparisons test	Mean Diff.	95.00% CI of diff.	Significant?	Summary	Adjusted P Value
WT vs. S110A	-8.443	-26.01 to 9.121	No	ns	0.6769	A-B
WT vs. Q111A	-4.585	-22.15 to 12.98	No	ns	0.952	A-C
WT vs. D112A	0.6625	-16.90 to 18.23	No	ns	>0.9999	A-D
WT vs. 109AAAA112	80.96	63.40 to 98.52	Yes	****	<0.0001	A-E
S110A vs. Q111A	3.858	-13.71 to 21.42	No	ns	0.9742	B-C
S110A vs. D112A	9.105	-8.459 to 26.67	No	ns	0.6108	B-D
S110A vs. 109AAAA112	89.4	71.84 to 107.0	Yes	****	<0.0001	B-E
Q111A vs. D112A	5.248	-12.32 to 22.81	No	ns	0.9234	C-D
Q111A vs. 109AAAA112	85.55	67.98 to 103.1	Yes	****	<0.0001	C-E
D112A vs. 109AAAA112	80.3	62.73 to 97.86	Yes	****	<0.0001	D-E
Test details	Mean 1	Mean 2	Mean Diff.	SE of diff.	n1	n2	q	DF
WT vs. S110A	100	108.4	-8.443	6.379	40	40	1.872	195
WT vs. Q111A	100	104.6	-4.585	6.379	40	40	1.017	195
WT vs. D112A	100	99.34	0.6625	6.379	40	40	0.1469	195
WT vs. 109AAAA112	100	19.04	80.96	6.379	40	40	17.95	195
S110A vs. Q111A	108.4	104.6	3.858	6.379	40	40	0.8552	195
S110A vs. D112A	108.4	99.34	9.105	6.379	40	40	2.019	195
S110A vs. 109AAAA112	108.4	19.04	89.4	6.379	40	40	19.82	195
Q111A vs. D112A	104.6	99.34	5.248	6.379	40	40	1.163	195
Q111A vs. 109AAAA112	104.6	19.04	85.55	6.379	40	40	18.97	195
D112A vs. 109AAAA112	99.34	19.04	80.3	6.379	40	40	17.8	195
